# Extensive profiling of transcription factors in postmortem brains defines genomic occupancy in disease-relevant cell types and links TF activities to neuropsychiatric disorders

**DOI:** 10.1101/2023.06.21.545934

**Authors:** Jacob M. Loupe, Ashlyn G. Anderson, Lindsay F. Rizzardi, Ivan Rodriguez-Nunez, Belle Moyers, Katie Trausch-Lowther, Rashmi Jain, William E. Bunney, Blynn G. Bunney, Preston Cartagena, Adolfo Sequeira, Stanley J. Watson, Huda Akil, Gregory M. Cooper, Richard M. Myers

**Affiliations:** HudsonAlpha Institute for Biotechnology, Huntsville, AL, USA; Department of Psychiatry and Human Behavior, University of California, Irvine, CA, USA; The Michigan Neuroscience Institute, University of Michigan, Ann Arbor MI, USA

**Keywords:** Transcription Factors, ChIP-seq, Neuropsychiatric Disease, Brain, *cis*-regulatory elements

## Abstract

Transcription factors (TFs) orchestrate gene expression programs crucial for cell physiology, but our knowledge of their function in the brain is limited. Using bulk tissues and sorted nuclei from multiple human post-mortem brain regions, we generated a multi-omic resource (1121 total experiments) that includes binding maps for more than 100 TFs. We demonstrate improved measurements of TF activity, including motif recognition and gene expression modeling, upon identification and removal of regions of high TF occupancy. Further, we find that predictive TF binding models demonstrate a bias for these high occupancy sites. Neuronal TFs SATB2 and TBR1 bind unique regions depleted for such sites and promote neuronal gene expression. Several TFs, including TBR1 and PKNOX1, are enriched for risk variants associated with neuropsychiatric disorders, predominantly in neurons. These data are a powerful resource for future studies seeking to understand the role of TFs in epigenetic regulation in the human brain.
