## Supplemental Table 1 for "Extensive profiling of transcription factors in postmortem brains defines genomic occupancy in disease-relevant cell types and links TF activities to neuropsychiatric disorders"

### Sheet: Sheet1
Table S1 Metadata for postmortem donors
subject_id	Institution	anatomy_area_id	anatomy_size	dissection(g)	brain_side	ph	rin	sex	age	brain(g)	BMI	ethnicity	COD	PMI
UCI_1224	UCI	CB	large	8.52	L	6.71	8.1	F	55	1410	34.1	Caucasian	undetermined	25.75
UCI_1224	UCI	DLPFC	large	9.49	B	6.71	8.1	F	55	1410	34.1	Caucasian	undetermined	25.75
UCI_1224	UCI	FP	large	6.13	L	6.71	8.1	F	55	1410	34.1	Caucasian	undetermined	25.75
UCI_1224	UCI	OL	large	7.24	L	6.71	8.1	F	55	1410	34.1	Caucasian	undetermined	25.75
UCI_1224	UCI	Amy	small	2.39	R	6.71	8.1	F	55	1410	34.1	Caucasian	undetermined	25.75
UCI_1224	UCI	AnCg	small	1.92	L	6.71	8.1	F	55	1410	34.1	Caucasian	undetermined	25.75
UCI_1224	UCI	DMPFC	small	4.32	R	6.71	8.1	F	55	1410	34.1	Caucasian	undetermined	25.75
UCI_1224	UCI	HC	small	2.07	R	6.71	8.1	F	55	1410	34.1	Caucasian	undetermined	25.75
UCI_1224	UCI	SCg	small	1.05	L	6.71	8.1	F	55	1410	34.1	Caucasian	undetermined	25.75
UCI_1230	UCI	CB	large	6.27	L	6.5	8.3	M	49	1310	72.6	Caucasian	coronary artery disease	12.5
UCI_1230	UCI	DLPFC	large	8.07	B	6.5	8.3	M	49	1310	72.6	Caucasian	coronary artery disease	12.5
UCI_1230	UCI	FP	large	5.13	L	6.5	8.3	M	49	1310	72.6	Caucasian	coronary artery disease	12.5
UCI_1230	UCI	OL	large	7.52	L	6.5	8.3	M	49	1310	72.6	Caucasian	coronary artery disease	12.5
UCI_1230	UCI	Amy	small	2.57	L	6.5	8.3	M	49	1310	72.6	Caucasian	coronary artery disease	12.5
UCI_1230	UCI	AnCg	small	1.59	L	6.5	8.3	M	49	1310	72.6	Caucasian	coronary artery disease	12.5
UCI_1230	UCI	DMPFC	small	4.98	L	6.5	8.3	M	49	1310	72.6	Caucasian	coronary artery disease	12.5
UCI_1230	UCI	HC	small	3.44	L	6.5	8.3	M	49	1310	72.6	Caucasian	coronary artery disease	12.5
UCI_1230	UCI	SCg	small	2.9	B	6.5	8.3	M	49	1310	72.6	Caucasian	lymphatic bronchial pneumonia, coronary artery disease	12.5
UCI_1238	UCI	CB	large	7.22	L	6.58	7.1	M	63	1370	22.5	Caucasian	lymphatic bronchial pneumonia, coronary artery disease	19.75
UCI_1238	UCI	DLPFC	large	6.38	B	6.58	7.1	M	63	1370	22.5	Caucasian	lymphatic bronchial pneumonia, coronary artery disease	19.75
UCI_1238	UCI	FP	large	8.38	L	6.58	7.1	M	63	1370	22.5	Caucasian	lymphatic bronchial pneumonia, coronary artery disease	19.75
UCI_1238	UCI	OL	large	6.4	L	6.58	7.1	M	63	1370	22.5	Caucasian	lymphatic bronchial pneumonia, coronary artery disease	19.75
UCI_1238	UCI	Amy	small	1.59	R	6.58	7.1	M	63	1370	22.5	Caucasian	lymphatic bronchial pneumonia, coronary artery disease	19.75
UCI_1238	UCI	AnCg	small	1.31	R	6.58	7.1	M	63	1370	22.5	Caucasian	lymphatic bronchial pneumonia, coronary artery disease	19.75
UCI_1238	UCI	DMPFC	small	4.04	L	6.58	7.1	M	63	1370	22.5	Caucasian	lymphatic bronchial pneumonia, coronary artery disease	19.75
UCI_1238	UCI	HC	small	2.49	R	6.58	7.1	M	63	1370	22.5	Caucasian	lymphatic bronchial pneumonia, coronary artery disease	19.75
UCI_1238	UCI	SCg	small	1.08	R	6.58	7.1	M	63	1370	22.5	Caucasian	lymphatic bronchial pneumonia, coronary artery disease	19.75
UCI_1242	UCI	CB	large	8.53	L	6.71	8.2	M	30	1390	36.5	Hispanic	atherosclerotic and hypertensive cardiovascular disease, with cardiomegaly.	37
UCI_1242	UCI	DLPFC	large	7.55	B	6.71	8.2	M	30	1390	36.5	Hispanic	atherosclerotic and hypertensive cardiovascular disease, with cardiomegaly.	37
UCI_1242	UCI	FP	large	7.89	L	6.71	8.2	M	30	1390	36.5	Hispanic	atherosclerotic and hypertensive cardiovascular disease, with cardiomegaly.	37
UCI_1242	UCI	OL	large	6.04	L	6.71	8.2	M	30	1390	36.5	Hispanic	atherosclerotic and hypertensive cardiovascular disease, with cardiomegaly.	37
UCI_1242	UCI	Amy	small	2.14	R	6.71	8.2	M	30	1390	36.5	Hispanic	atherosclerotic and hypertensive cardiovascular disease, with cardiomegaly.	37
UCI_1242	UCI	AnCg	small	1.25	L	6.71	8.2	M	30	1390	36.5	Hispanic	atherosclerotic and hypertensive cardiovascular disease, with cardiomegaly.	37
UCI_1242	UCI	DMPFC	small	4.56	L	6.71	8.2	M	30	1390	36.5	Hispanic	atherosclerotic and hypertensive cardiovascular disease, with cardiomegaly.	37
UCI_1242	UCI	HC	small	2.96	L	6.71	8.2	M	30	1390	36.5	Hispanic	atherosclerotic and hypertensive cardiovascular disease, with cardiomegaly.	37
UCI_1242	UCI	SCg	small	1.47	B	6.71	8.2	M	30	1390	36.5	Hispanic	atherosclerotic and hypertensive cardiovascular disease, with cardiomegaly.	37
