## Supplemental Table 3 for "Extensive profiling of transcription factors in postmortem brains defines genomic occupancy in disease-relevant cell types and links TF activities to neuropsychiatric disorders"

### Sheet: Sheet1
Table S3 Antibodies used for ChIP-seq; including description from manufacturer and accession ID for ENCODE validation if available
Target	Source	Item_number	provided_concentration_mg/mL	Description	ENCODE_ID
ARID1B	Bethyl	A301-046A	0.2	Rabbit anti-ARID1B Antibody	ENCAB796NDK
ARID3A	Novus	NBP2-16228	1	DRIL1 Antibody	unavailable
ARNT	Bethyl	A302-765A	1	ARNT Antibody	ENCAB608UKB
ASCL1	BD	556604	0.5	BD Pharmingen™ Purified Mouse Anti-MASH1	unavailable
ASH1L	Bethyl	A301-748A	1	ASH1 Antibody	ENCAB573MXX
ASH2L	Bethyl	A300-489A	1	ASH2 Antibody	ENCAB947YBH
ATF7	Sigma	HPA003384	0.2	Anti-ATF7 antibody produced in rabbit	ENCAB000BMO
BCL11A	Abcam	ab19489	1	Anti-Ctip1/BCL-11A antibody	ENCAB000AEE
BCL11B	Abcam	ab18465	1	Anti-Ctip2 antibody [25B6]	unavailable
BHLHE40	Novus	NB100-1800SS	1	DEC1 antibody	ENCAB000AEK
BHLHE41	Proteintech	12688-1-AP	0.16	BHLHE41 Antibody	unavailable
BMI1	Cell Signaling	6964T	0.087	Bmi1 (D20B7) XP® Rabbit mAb	ENCAB000BDV
BRCA1	Bethyl	A300-000A	1	BRCA1 Antibody	ENCAB125OWA
BRD4	Bethyl	A301-985A100	1	BRD4 Antibody	ENCAB782ZNQ
CC2D1A	Bethyl	A300-285A	1	CC2D1A Antibody	ENCAB451DRR
CHD4	Bethyl	A301-081A	1	CHD4 antibody	ENCAB276UJU
CLOCK	Bethyl	A302-617A	1	CLOCK Antibody,	ENCAB104DGA
CREB1	Cell Signaling	9197T	0.112	CREB (48H2) Rabbit mAb	ENCAB279BHV
CREM	Sigma	WH0001390M2-100UG	0.5	Monoclonal Anti-CREM	ENCAB000AAT
CTCF	Active Motif	61311	1	CTCF antibody	ENCAB247TYO
DEAF1	GeneTex	GTX115430	1	Deaf1 antibody	ENCAB698FCU
DPF2	Bethyl	A303-595A	1	DPF2 Antibody	ENCAB076EMA
E2F1	Millipore	05-379	unavailable	Anti-E2F-1 Antibody	ENCAB000AFU
EED	Active Motif	61204	1	EED antibody (mAb)	ENCAB000BOT
EGR1	Bethyl	A303-390A	1	EGR1 Antibody	ENCAB538ZMX
EHMT2	Bethyl	A300-933A	1	G9A/EHMT2 Antibody	ENCAB282XQE
EWSR1	Bethyl	A300-417A	1	EWS Antibody	ENCAB026YMP
EZH2	Active Motif	39901	unavailable	EZH2 antibody	ENCAB000AYA
FOS	Cell Signaling	2250S	unavailable	c-Fos (9F6) Rabbit mAb	unavailable
FOXK2	Bethyl	A301-729A	0.2	FOXK2 Antibody	ENCAB625ERS
GABPB1	Sigma	HPA019653-100UL	0.1	Anti-GABPB1	ENCAB704OHJ
GATA4	Active Motif	39894	0.66	GATA-4 antibody (pAb)	ENCAB000BPU
GATAD2A	Bethyl	A302-357A	0.5	p66alpha Antibody	ENCAB255TQH
GATAD2B	Bethyl	A301-281A	0.2	p66beta/GATAD2B Antibody;	ENCAB939ONI
GMEB1	Bethyl	A302-766A	0.2	GMEB1 Antibody	ENCAB054XFU
H3K27ac	Active Motif	39133	1	Histone H3K27ac antibody	ENCAB943WPC
H3K27me3	Millipore	07-449	1	Anti-trimethyl-Histone H3 (Lys27) Antibody	ENCAB036YAO
H3K4me1	Millipore	07-436	1	Anti-monomethyl-Histone H3 (Lys4) Antibody	ENCAB472HKJ
H3K4me3	Millipore	07-473	1	Anti-trimethyl-Histone H3 (Lys4) Antibody	ENCAB000ANU
H3K9ac	Abcam	ab4441	1	Anti-Histone H3 (acetyl K9) antibody - ChIP Grade	ENCAB000ANK
HCFC1	Novus	NB100-68209	0.2	Host Cell Factor 1/HCFC1 Antibody	ENCAB000AHG
HNRNPK	MBLI	RN019P	1	Anti-HNRNPK (Human) pAb	ENCAB000BFN
KAT2B	Cell Signaling	3378T	0.338	PCAF (C14G9) Rabbit mAb	ENCAB000BDZ
KDM4A	Bethyl	A300-861A	0.2	JMJD2A Antibody	ENCSR000AVC
KLF16	GeneTex	GTX80982	0.5	KLF16 antibody	ENCAB822KLV
KLF5	Sigma	HPA040398	0.2	Anti-KLF5 antibody produced in rabbit	ENCAB107TAJ
MAZ	Abcam	ab85725	1	Anti-MAZ antibody	ENCAB000AIM
MEF2A	Bethyl	A303-531A	1	MEF2A Antibody	ENCAB503ULB
MEF2C	Proteintech	18290-1-AP	0.5	MEF2C Polyclonal antibody	unavailable
MEIS2	Sigma	HPA003256	0.4	Anti-MEIS2 antibody produced in rabbit	ENCAB962CNL
MITF	Active Motif	39789	unavailable	MITF antibody (mAb); clone C5.D5	ENCAB681JHP
MYT1L	Millipore	ABE2915	1	Anti-MyT1L	unavailable
NCOA2	Bethyl	A300-346A	1	NCOA2/SRC2 Antibody	ENCAB062SOF
NCOR1	Bethyl	A301-145A	0.2	NCoR Antibody	ENCAB805KAO
NEUROD1	Cell Signaling	4373	0.499	NeuroD1 (D35G2) Rabbit mAb	ENCAB000BDX
NFIB	Bethyl	A303-565A	1	NFIB Antibody	ENCAB923PUB
NFIC	Bethyl	A303-123A	0.2	NFIC Antibody	ENCAB272JJF
NONO	Sigma	N8664	.5-1	Anti-NONO (C-terminal) antibody produced in rabbit	ENCAB349QGP
NR2F1	GeneTex	GTX114835	0.92	COUP TF1 antibody [N3C3]	ENCAB000ATZ
NR2F2	Santa Cruz	sc-271940 X	2	ARP-1 Antibody (E-11)	ENCAB000AJH
NR3C1	GeneTex	GTX101120	1	Glucocorticoid Receptor antibody	ENCAB267HGJ
NRF1	CDI	R157.1.3H3	1	NRF1	ENCAB000BLM
OLIG2	Abcam	ab136253	0.5	Anti-Olig2 antibody	unavailable
PKNOX1	GeneTex	GTX114991	1	PKNOX1 antibody	ENCAB000ATJ
Pol2	Abcam	ab5408	1	Anti-RNA polymerase II CTD repeat YSPTSPS (phospho S5) antibody [4H8] - ChIP Grade	ENCAB000AOD
POU3F2	Cell Signaling	12137S	unavailable	Brn2/POU3F2 (D2C1L) Rabbit mAb	unavailable
PRDM15	Proteintech	25590-1-AP	1	PRDM15 Polyclonal antibody	unavailable
RAD21	Abcam	ab992	1	Anti-Rad21 antibody - ChIP Grade (ab992)	ENCAB000AKG
RB1	Bethyl	A302-432A-T	1	Rb1 Antibody, A302-432A	ENCAB000BFB
RELB	Bethyl	A302-182A	1	RelB antibody	ENCAB638WDT
REST	Millipore	17-641	1	ChIPAb+ REST - ChIP Validated Antibody and Primer Set	ENCAB937ZMF
SATB2	Sigma	HPA001042-100UL	unavailable	Anti-SATB2 antibody	ENCAB000BNL
SIN3A	Novus	NB600-1263-100ug	1	SIN3A Antibody	ENCAB000AKR
SIN3B	Santa Cruz	sc-13145 X	2	mSin3B Antibody (H-4)	ENCAB194LUB
SIRT1	Active Motif	39354	1	SIRT1 antibody	ENCAB000BRO
SIX4	Bethyl	A303-220A	0.2	SIX4 Antibody	ENCAB835PPB
SKIL	Sigma	HPA008472	0.4	Anti-SKIL antibody produced in rabbit	ENCAB000BNW
SMARCA5	Bethyl	A301-017A	0.2	SNF2h/ISWI Antibody	ENCAB528BVW
SMC3	Abcam	ab9263	1	Anti-SMC3 antibody - ChIP Grade	ENCAB000AKX
SOX10	Thermo	PA5-40697	unavailable	SOX10 Polyclonal Antibody	unavailable
SOX8	abcam	ab104245	1	Anti-SOX8 antibody	unavailable
SOX9	abcam	ab3697	0.2	Anti-SOX9 antibody	unavailable
SP1	Santa Cruz	sc-17824 X	2	Sp1 Antibody (E-3)	ENCAB000AKY
SP4	Santa Cruz	sc-390124 X	2	Sp4 Antibody (B-1)	ENCAB000ALA
SREBF2	Cayman	10007663	0.2	SREBP2 polyclonal antibody	ENCAB000ALD
SRF	Bethyl	A303-172A-T	0.5	SRF Antibody	ENCAB238WAL
STAT4	Thermo	71-4500	0.25	STAT4 Polyclonal Antibody	unavailable
SUZ12	Millipore	05-1317	1	Anti-SUZ12 Antibody, clone 2AO9	ENCAB000ALK
TAF1	Santa Cruz	sc-735 X	2	TAF II p250 Antibody (6B3)	ENCAB000ALM
TARDBP	GeneTex	GTX114210	1.5	TDP43 antibody	ENCAB000AUF
TBR1	Proteintech	20932-1-AP	0.27	TBR1 Polyclonal antibody	unavailable
TCF12	Bethyl	A300-754A	1	TCF12 Antibody	ENCAB506UYG
TCF7L2	Cell Signaling	2569S	0.04	TCF4/TCF7L2 (C48H11)	ENCAB000BED
TRIM28	Bethyl	A300-275A	1	KAP-1 Antibody	ENCAB257ANZ
YBX1	Bethyl	A303-230A	1	YB1 antibody	ENCAB493UWX
YBX3	Bethyl	A303-070A	1	ZONAB Antibody	ENCAB021IRD
YY1	Abcam	ab38422	0.4-2	Anti-YY1 antibody	unavailable
ZBTB7B	Bethyl	A303-701A	1	ZBTB7B antibody	ENCAB000GBD
ZEB1	Bethyl	A301-921A	0.2	ZEB1 Antibody	ENCAB163GBQ
ZEB2	Bethyl	A302-473A	1	Rabbit anti-ZEB2/SIP Antibody	ENCAB996GAH
ZFP91	Bethyl	A303-245A	0.2	ZFP91 Antibody	ENCAB949JPE
ZHX1	Novus	NB600-244	1	ZHX1 antibody	ENCAB361RPF
ZKSCAN1	Sigma	HPA006672-100UL	0.2	Anti-ZKSCAN1 antibody produced in rabbit	ENCAB000AMP
ZNF143	Proteintech	16618-1-AP	unavailable	ZNF143 Antibody	ENCAB000AMR
ZNF207	Sigma	HPA017013	0.1	Anti-ZNF207 antibody produced in rabbit	ENCAB000BNU
ZNF24	Bethyl	A303-092A	0.2	ZNF24 Antibody	ENCAB860XUX
ZNF318	Bethyl	A301-545A	1	ZNF318/TZF Antibody	ENCAB295BCT
ZNF384	Sigma	HPA004051-100UL	0.2	Anti-ZNF384 antibody	ENCAB000AMW
ZNF407	Bethyl	A304-181A	1	ZNF407 Antibody	ENCAB222KVZ
ZNF592	Bethyl	A301-531A	1	ZNF592 Antibody	ENCAB858XCQ
ZSCAN29	Bethyl	A303-284A-T	1	ZSCAN29 Antibody	ENCAB211EDR
