## Supplemental Table 6 for "Extensive profiling of transcription factors in postmortem brains defines genomic occupancy in disease-relevant cell types and links TF activities to neuropsychiatric disorders"

### Sheet: SupTable4_HOTskewness
Table S6. HOT skewness values
TF	CB_BULK	DLPFC_BULK	DLPFC_NEG	DLPFC_NEUN	DLPFC_OLIG	FP_BULK	FP_NEG	FP_NEUN	FP_OLIG	OL_BULK	OL_NEG	OL_NEUN	OL_OLIG
ARID1B	-0.260731	0.0998245	NA	NA	NA	-0.146646	NA	NA	NA	-0.48778	NA	NA	NA
ARID3A	-0.602707	-0.557182	-0.260915	NA	NA	-0.629239	-1.18463	NA	NA	-0.448217	0.619933	NA	NA
ARNT	-0.712164	0.0841732	NA	NA	NA	0.00201407	NA	NA	NA	-0.725788	NA	NA	NA
ASCL1	0.552208	0.503326	NA	0.646541	-1.26334	0.660469	NA	0.325682	0.00311971	0.428963	1.00445	0.497771	0.430679
ASH1L	0.0228955	0.157616	NA	-0.0806939	0.0149587	0.566175	NA	-0.247625	0.13015	0.464666	NA	-0.118331	-0.352064
ASH2L	-0.265075	0.133527	-0.324574	0.181521	0.0827219	0.580098	-0.123263	0.329373	0.297306	0.154603	0.537547	0.29189	-0.766774
ATF7	-0.0365981	-0.046656	NA	NA	NA	-0.0435711	NA	NA	NA	0.154855	NA	NA	NA
BCL11A	-0.146956	-0.18618	NA	-1.0638	-1.20867	-0.879695	NA	-0.665398	0.603547	-1.02545	NA	-0.384388	0.569579
BCL11B	NA	NA	-1.19982	0.268275	0.453666	NA	0.411152	0.297079	1.86733	NA	NA	-0.987647	-2.38666
BHLHE40	0.410535	0.525123	NA	-0.624355	0.0147605	0.598185	NA	-0.575973	1.12724	0.57487	NA	0.0882391	0.108655
BHLHE41	0.555434	0.294157	-0.210623	0.0510445	0.384456	0.338227	0.451998	0.611115	0.511118	0.417687	0.67343	0.324824	-0.91757
BMI1	0.140105	-0.253466	NA	-0.593083	-0.0909843	-0.311856	NA	-0.914051	0.0871971	-0.556865	NA	-0.2872	-0.0183535
BRCA1	-0.154003	0.131631	NA	NA	NA	0.227405	NA	NA	NA	0.0570579	NA	NA	NA
BRD4	-0.304934	-0.320729	-0.961975	-1.02462	-0.195963	-0.37984	-1.10683	-0.943875	-0.292881	-0.318507	-0.431349	-0.769412	-0.453028
CC2D1A	-0.0364342	0.105424	NA	NA	NA	-0.092331	NA	NA	NA	-0.206644	NA	NA	NA
CHD4	-0.757008	-0.723712	-0.912565	-0.268517	-0.342688	-0.276162	-0.965436	-0.436745	0.0493855	-0.87413	-0.136665	-0.578861	-0.150436
CLOCK	-0.112404	-0.11004	NA	-0.682482	-0.0180211	-0.537966	NA	-0.173715	0.210082	-0.500771	NA	-0.304293	0.0163731
CREB1	-0.0126733	0.199295	NA	-1.32032	0.486073	-0.0120534	NA	-0.365356	0.857822	0.640797	NA	-0.292407	0.334433
CREM	-0.0768991	0.0250181	NA	-0.166444	NA	0.0261678	NA	0.287397	NA	0.304828	NA	0.153286	NA
CTCF	-0.895101	-1.41714	-1.23831	-1.42939	-1.0027	-1.83505	-1.47119	-1.71514	-1.23555	-1.51584	-0.708582	-1.30535	-1.13213
DEAF1	0.266591	0.526144	NA	0.000863903	0.298537	0.316272	NA	-0.0557983	0.137652	0.602761	-0.00672248	0.121158	0.126381
DPF2	-0.0934565	-0.361893	NA	NA	NA	-0.00960894	NA	NA	NA	-0.201305	NA	NA	NA
E2F1	1.33395	0.61823	NA	0.476951	0.363212	0.9589	NA	0.575403	0.730188	0.998181	NA	0.82969	-1.61785
EED	1.32266	0.754667	NA	NA	NA	1.05366	NA	NA	NA	1.44427	NA	NA	NA
EGR1	0.277454	0.232348	NA	-1.34899	0.344016	0.117428	NA	-1.08563	0.127542	0.537766	NA	-0.647019	0.00991796
EHMT2	1.61683	0.252197	NA	NA	NA	-0.0336672	NA	NA	NA	0.288698	NA	NA	NA
EWSR1	-0.34329	-0.625146	NA	0.328043	0.0827661	-0.601104	NA	0.590331	0.62172	-0.57378	NA	-0.342346	-0.0384252
EZH2	-0.00162748	1.31688	NA	NA	NA	1.15048	NA	NA	NA	1.6343	NA	NA	NA
FOS	NA	NA	-0.631911	NA	NA	NA	-0.486119	NA	NA	NA	-0.273778	NA	NA
FOXK2	-0.0403668	0.317154	NA	NA	NA	0.431453	NA	NA	NA	0.365792	NA	NA	NA
GABPB1	0.0604343	0.5005	NA	0.517272	0.220726	0.174235	NA	0.281335	0.978318	0.316849	NA	0.728937	-0.739921
GATA4	-0.230743	0.416842	NA	NA	NA	0.743075	NA	NA	NA	0.519909	NA	-0.0412557	NA
GATAD2A	-0.00732904	0.904196	NA	NA	NA	1.26223	NA	NA	NA	1.48011	NA	-0.313676	NA
GATAD2B	0.494732	1.81773	NA	NA	NA	1.46793	NA	NA	NA	2.41181	NA	NA	NA
GMEB1	-0.582812	-0.73986	NA	-0.683144	-0.245527	-0.794281	NA	-0.336912	-0.281131	-0.956755	NA	-0.598415	-0.18538
HCFC1	0.0418088	1.0642	NA	0.016803	-0.789581	1.17936	NA	-0.234644	0.398802	0.78128	NA	0.198503	0.0261368
HNRNPK	0.257209	0.820406	NA	NA	NA	0.480143	NA	NA	NA	0.499153	NA	NA	NA
KAT2B	-0.318987	-0.134866	NA	0.168628	NA	-0.167179	NA	-0.271364	-0.426291	-0.197081	NA	-0.501302	-0.43752
KDM4A	0.0573702	0.171089	NA	NA	NA	0.288976	NA	NA	NA	0.174429	NA	NA	NA
KLF16	1.0231	0.935045	NA	0.0543989	NA	0.724357	NA	0.130108	NA	0.55806	NA	0.498296	NA
KLF5	-0.049812	0.510146	NA	-0.295669	NA	0.714488	NA	-0.0269774	NA	0.74059	NA	-0.145902	NA
MAZ	-0.236499	0.130051	NA	0.200033	0.316821	0.052435	NA	0.365938	0.670277	0.120032	NA	0.179287	0.303903
MEF2A	-0.409915	-0.00808119	NA	NA	NA	-0.128179	NA	NA	NA	-0.0893152	NA	0.173374	NA
MEIS2	-0.0982019	0.55154	-0.294995	-0.242375	NA	0.265128	0.21963	0.0830341	NA	0.827531	-0.0893292	-0.204447	NA
MITF	0.526322	-0.237448	0.678384	-0.144957	-2.32157	-0.246497	0.0998203	-0.786342	0.680671	0.0130506	-0.748897	0.0631663	-3.11955
MYT1L	NA	NA	NA	0.278769	NA	NA	NA	0.638278	NA	NA	NA	NA	NA
NCOA2	-0.291886	0.129754	NA	NA	NA	-0.28922	NA	NA	NA	-0.117509	NA	NA	NA
NCOR1	-0.007507	0.0992277	NA	NA	NA	-0.00701229	NA	NA	NA	0.430369	NA	NA	NA
NEUROD1	-0.490336	-0.248043	NA	-0.890458	NA	-0.0233764	NA	-0.801593	NA	-0.156689	NA	-0.92388	NA
NFIB	-0.0235989	0.339571	NA	-0.104897	0.0197826	0.257831	NA	-0.164098	0.199654	0.396218	NA	-0.0309727	-0.0811935
NFIC	-0.331868	-0.263114	NA	0.214201	0.137704	-0.502112	NA	0.530161	0.708476	-0.524093	NA	0.461648	0.106763
NONO	-0.697394	-0.474771	NA	NA	NA	-0.098081	NA	NA	NA	-0.720937	NA	NA	NA
NR2F1	0.734433	0.91687	NA	-0.198815	-0.385195	0.373637	NA	-0.212576	1.02947	0.847827	NA	0.228718	-0.813568
NR2F2	-0.138088	-0.102178	NA	NA	NA	-0.496847	NA	0.354498	1.07313	-0.152749	NA	0.196551	-0.90862
NR3C1	0.077936	-0.0550678	NA	-0.987336	-0.0335421	-0.105921	NA	-0.929931	0.624895	0.438245	NA	0.23007	0.206441
NRF1	0.260907	0.64147	NA	0.244721	0.16716	0.334361	NA	0.102206	0.233346	0.734457	NA	0.21045	-0.112877
OLIG2	-0.161204	-0.861366	NA	NA	-0.122391	-0.767919	NA	NA	-0.4591	-0.00956604	NA	NA	-0.0247301
PKNOX1	0.0952492	0.684655	NA	-1.15827	-0.129227	0.473118	NA	-0.878504	0.293458	0.615238	NA	-0.48583	0.174791
Pol2	-0.544649	-0.614654	NA	-0.59851	-0.102923	-0.945209	NA	-0.689891	-0.292937	-0.672825	NA	-0.775438	-0.569742
POU3F2	NA	NA	-0.0260049	0.274543	NA	NA	0.465417	0.82722	NA	NA	1.63224	0.0770454	NA
PRDM15	NA	NA	-0.943846	-0.368982	-0.0750897	NA	-0.795706	-0.344898	0.31197	NA	0.117185	-0.401716	-0.0293361
RAD21	-0.827256	-1.15607	NA	NA	NA	-1.29993	NA	NA	NA	-1.16058	NA	NA	NA
RB1	-0.253047	0.122926	NA	NA	NA	0.112254	NA	NA	NA	-0.153892	NA	NA	NA
RELB	-0.478775	-0.0399201	-0.972584	-0.40496	-0.0655245	-0.391462	-0.407727	0.22037	0.694728	-0.0787056	-0.0722113	-0.356757	-0.0462464
REST	0.477314	0.977784	-1.38458	NA	-0.589691	0.899061	-0.962831	NA	-0.25362	0.67059	-0.504204	NA	-0.561549
SATB2	0.952931	-1.55794	NA	-0.82453	NA	-2.67669	NA	-0.497357	NA	-1.39022	NA	-0.570304	NA
SIN3A	-0.129029	0.194733	-1.99269	-0.445544	-0.303627	0.17022	-0.0609568	-0.3331	0.10842	-0.0250655	-0.0971618	-0.315085	-0.124684
SIN3B	-0.196728	0.271013	NA	NA	NA	0.228579	NA	NA	NA	-0.243968	NA	NA	NA
SIRT1	1.49402	1.26461	NA	NA	NA	0.826185	NA	NA	NA	1.59756	NA	NA	NA
SIX4	0.0151692	0.629266	NA	NA	NA	1.00382	NA	NA	NA	0.877559	NA	NA	NA
SKIL	-0.507421	-0.165303	NA	-0.0293436	NA	-0.307473	NA	0.411925	NA	-0.326025	NA	-0.363564	NA
SMARCA5	-0.525148	-0.792127	NA	0.259164	0.162415	-0.662508	NA	0.82987	0.717528	-0.943763	NA	0.250013	-0.416882
SMC3	-1.08532	-1.35979	NA	-0.430561	-0.00212978	-1.64737	NA	-0.612342	-0.016972	-1.55293	NA	-0.864453	-0.680795
SOX10	NA	NA	NA	NA	-0.0324539	NA	NA	NA	0.239978	NA	NA	NA	-0.267208
SOX8	-0.393761	-0.299155	NA	NA	-0.365179	-0.474702	NA	NA	0.0440893	-0.219659	NA	NA	-0.269896
SOX9	NA	NA	-0.86204	NA	NA	NA	0.217128	NA	NA	NA	0.50545	NA	NA
SP1	-0.131181	-0.441699	-1.06087	-1.01081	-0.0128543	-0.674906	-0.436993	-0.749362	0.43586	-0.841468	0.473341	-0.427856	-0.0646963
SP4	-0.0125936	0.21118	NA	0.508851	-0.354386	0.116016	NA	0.297275	0.858106	0.196667	NA	0.792033	-0.859834
SREBF2	-0.0626036	0.160653	NA	-0.801696	-0.23073	0.773773	NA	-0.74399	0.379565	-0.0275114	NA	-0.338358	0.0884845
SRF	0.286845	0.598053	NA	0.0476038	0.066996	0.634194	NA	0.681684	1.85999	0.871343	NA	0.537639	-0.884848
STAT4	NA	NA	NA	0.00671291	NA	NA	NA	0.195024	NA	NA	NA	0.422926	NA
TAF1	0.661342	0.168445	NA	NA	NA	0.990786	NA	NA	NA	0.550745	NA	NA	NA
TARDBP	NA	NA	NA	0.272446	0.14438	NA	NA	-0.252566	0.332976	NA	NA	-0.024919	-0.289906
TBR1	0.422505	-0.267526	NA	-0.528201	NA	-1.33794	NA	-0.641254	NA	-0.881295	NA	-0.583873	NA
TCF12	0.196444	0.230191	NA	-0.031617	-0.0206175	0.193034	NA	0.205138	0.772503	0.236435	NA	-0.317052	0.0402762
TCF7L2	-0.677028	0.142247	0.489917	NA	NA	-0.659291	-1.31997	NA	NA	0.947535	-1.93284	NA	NA
TDP43	-0.0387003	0.00392735	NA	NA	NA	-0.220191	NA	NA	NA	0.0973671	NA	NA	NA
TRIM28	-0.788465	-0.769459	NA	0.314281	0.301569	-0.958818	NA	0.439762	1.06238	-0.934409	NA	-0.393891	-0.0265174
YBX1	-0.117056	0.113398	NA	NA	NA	0.508903	NA	NA	NA	0.437918	NA	NA	NA
YBX3	0.474317	1.90195	0.145202	NA	NA	1.05852	0.71395	NA	NA	1.37044	0.301539	NA	NA
YY1	-0.445798	-0.0960813	-0.212217	-0.145227	0.073354	-0.165907	0.145822	-0.134047	-0.118797	-0.0415806	0.227468	-0.215004	-0.31501
ZBTB7B	1.43514	0.214173	NA	NA	NA	0.211535	NA	NA	NA	0.0716524	NA	NA	NA
ZEB1	-0.29182	-0.0220215	NA	-0.398225	-0.277444	-0.152606	NA	-0.34853	-0.148384	0.131376	NA	-0.603334	-0.254735
ZEB2	0.266992	0.0621686	NA	-0.381631	-0.326886	-0.365232	NA	0.0565567	0.553809	0.363019	NA	-0.048377	-0.335484
ZFP91	-0.392535	-0.443913	NA	-0.263056	-0.303746	-0.203875	NA	-0.373103	-0.0374065	-0.374883	NA	-0.103435	-0.231962
ZHX1	-0.426461	0.00634797	-0.273227	0.267017	0.163147	0.395733	-0.0954006	0.207448	0.766808	-0.326204	0.532506	0.364578	-0.625291
ZKSCAN1	0.326642	0.268845	NA	NA	NA	0.486691	NA	NA	NA	0.558546	NA	NA	NA
ZNF143	0.275513	0.62439	NA	0.219732	0.267755	0.454565	NA	0.188538	0.646188	0.624663	NA	0.194968	0.236898
ZNF207	-0.35808	0.572152	NA	NA	NA	0.46518	NA	NA	NA	0.895241	NA	NA	NA
ZNF24	0.19722	-0.418422	NA	-0.00882717	-0.209962	-0.158036	NA	-0.38341	NA	-0.304842	NA	0.195919	-0.000612832
ZNF318	-0.0889316	0.474915	NA	NA	NA	0.460843	NA	NA	NA	0.36586	NA	NA	NA
ZNF384	0.311209	0.229205	0.177562	0.387899	NA	0.577395	0.703466	0.803465	NA	0.809066	1.56433	0.46337	-0.939299
ZNF407	-0.0825002	0.447329	NA	NA	NA	0.360309	NA	NA	NA	0.150926	NA	NA	NA
ZNF592	0.938782	1.12342	NA	NA	NA	1.2657	NA	NA	NA	1.37576	NA	NA	NA
ZSCAN29	0.00479418	0.879069	NA	NA	NA	1.34366	NA	NA	NA	2.14033	NA	NA	NA
