## Supplemental Table 8 for "Extensive profiling of transcription factors in postmortem brains defines genomic occupancy in disease-relevant cell types and links TF activities to neuropsychiatric disorders"

### Sheet: Sheet1
Table S8 Motif calling de novo using MEME; performed on ChIP-seq experiments using DLPFC-bulk
TF_ChIP-seq	motif_match	JASPAR_ID	TOMTOM_pval	notes
ARID3A	no
ARNT	no
ASCL1	yes	MA1631.1 (ASCL1)	0.000483
ATF7	no
BHLHE40	yes	MA0464.2 (BHLHE40)	6.47e-07
BHLHE41	yes	MA0636.1 (BHLHE41)	7.79e-05
CLOCK	no
CREB1	yes	MA0840.1 (CREB5)	2.05e-05	matches MA0018.1 (CREB1)
CREM	yes	MA0609.2 (CREM)	6.57e-05
CTCF	yes	MA0139.1 (CTCF)	2.54e-14
E2F1	yes	MA0471.2 (E2F6)	7.65e-08	matches M09030_2.00 (E2F1) from CIS-BP
EGR1	sparse_yes	MA0162.4 (EGR1)	1.59e-06
FOXK2	sparse_yes	MA1103.2 (FOXK2)	7.90e-08
GATA4	no
GMEB1	no
KLF16	yes	MA0741.1 (KLF16)	4.92e-07
KLF5	yes	MA0599.1 (KLF5)	6.69e-07
MAZ	yes	MA1522.1 (MAZ)	1.4e-05
MEF2A	no
MEIS2	no
MITF	yes	MA0620.3 (MITF)	3.6e-07
NEUROD1	no
NFIB	yes	MA1643.1 (NFIB)	1.43e-07
NFIC	yes	MA1527.1 (NFIC)	3.38e-07
NR2F1	yes	MA1537.1 (NR2F1)	6.36e-11
NR2F2	sparse_yes	MA0017.2 (NR2F1)	1.57e-05	matches MA1111.1 (NR2F2)
NR3C1	yes	MA0113.3 (NR3C1)	4.03e-05
NRF1	yes	MA0506.2 (Nrf1)	7.38e-08
OLIG2	yes	MA0678.1 (OLIG2)	0.000101
PKNOX1	yes	MA0782.2 (PKNOX1)	2.26e-05
RELB	no
REST	yes	MA0138.2 (REST)	2.18e-10
SIX4	no
SOX8	yes	MA0868.2 (SOX8)	4.45e-04
SP1	yes	MA0079.5 (SP1)	4.33e-07
SP4	yes	MA0685.2 (SP4)	2.93e-07
SREBF2	no	MA1933.1 (ELK1::SREBF2)	1.70e-05
SRF	yes	MA0083.3 (SRF)	5.64e-06
TBR1	sparse_yes	MA0802.1 (TBR1)	5.39e-07
TCF12	sparse_yes	MA1648.1 (TCF12)	2.33e-04
TCF7L2	no
YY1	yes	MA1927.1 (YY1-2)	4.84e-05
ZBTB7B	no
ZEB1	no
ZKSCAN1	no
ZNF143	yes	MA0088.2 (ZNF143)	0.000443
ZNF24	sparse_yes	MA1124.1 (ZNF24)	3.79e-09
ZNF384	yes	MA1125.1 (ZNF384)	2.21e-05
ZSCAN29	no
